# Loss of PRC2 subunits primes lineage choice during exit of pluripotency

**DOI:** 10.1101/2020.07.08.192997

**Authors:** Chet H Loh, Matteo Perino, Magnus R Bark, Gert Jan C Veenstra

## Abstract

Polycomb Repressive Complex 2 (PRC2) is crucial for the coordinated expression of genes during early embryonic development, catalyzing histone H3 lysine 27 trimethylation. There are two distinct PRC2 complexes, PRC2.1 and PRC2.2, which contain respectively MTF2 and JARID2 in ES cells. Very little is known about the roles of these auxiliary PRC2 subunits during the exit of pluripotency. In this study, we explored their roles in lineage specification and commitment, using single-cell transcriptomics and mouse embryoid bodies derived from *Mtf2* and *Jarid2* null embryonic stem cells (ESCs). We observed that the loss of *Mtf2* resulted in enhanced and faster differentiation towards cell fates from all germ layers, while the *Jarid2* null cells were predominantly directed towards early differentiating precursors and neuro-ectodermal fates. Interestingly, we found that these effects are caused by derepression of developmental regulators that were poised for activation in pluripotent cells and gained H3K4me3 at their promoters in the absence of PRC2 repression. Upon lineage commitment, the differentiation trajectories were relatively similar to those of wild type cells. Together, our results uncovered a major role for MTF2-containing PRC2.1 in balancing poised lineage-specific gene activation, providing a threshold for lineage choice during the exit of pluripotency.

**Highlights:**

1. Enhanced and faster differentiation into all three germ layers in *Mtf2* null embryoid bodies
2. *Jarid2* null cells enriched for early differentiating precursors and neuro-ectodermal cell fates
3. MTF2 is critical for the balance of activation and repression of key developmental regulators
4. PRC2 coordinates lineage choice and execution of the lineage-specific program by thresholding of lineage-priming
