## Extended Data and Supplemental Tables for "Loss of PRC2 subunits primes lineage choice during exit of pluripotency": Ext.Data.Table 1.xlsx

### Sheet: Extended Data Table 1
Extended Data Table 1. Germ layer enrichment analyses
	Cell number in clusters							Summary table	WT	Mtf2 null	Jarid2 null	Eed null
		Cluster	WT	Mtf2 null	Jarid2 null	Eed null		Totals	1196	1254	1196	811
	Mesodermal	4	122	159	40	3		Mesoderm	130	174	85	214
		19	8	12	20	14		Fold change against WT	1	1.27656	0.653846	2.42762
		13	0	3	25	197		2Log fold change	0	0.352256	-0.612977	1.27954
		SUM	130	174	85	214		Endoderm	8	33	4	135
	Endodermal	9	0	0	1	6		Fold change against WT	1	3.93421	0.5	24.8859
		10	0	0	0	127		2Log fold change	0	1.97607	-1	4.63726
		21	8	33	3	2		Ectoderm	77	300	226	129
		SUM	8	33	4	135		Fold change against WT	1	3.7159	2.93506	2.47064
	Ectodermal	11	8	133	75	1		2Log fold change	0	1.89371	1.55339	1.30488
		15	18	71	46	1		Others (Incl. early precursors)	981	747	881	333
		1	49	91	101	6		Fold change against WT	1	0.726248	0.898063	0.500594
		16	2	5	4	121		2Log fold change	0	-0.461465	-0.155111	-0.998287
		SUM	77	300	226	129		Early Differentiating Precursors	487	112	359	2
	Early Differentiating Precursors	5	1	63	251	0		Fold change against WT	1	0.219342	0.737166	0.00605636
		17	0	25	100	0		2Log fold change	0	-2.18874	-0.439938	-7.36733
		12	208	15	5	0
		7	278	9	3	2
		SUM	487	112	359	2
	ES and other	0, 2, 3, 6, 8, 14, 20
		SUM	494	635	522	331
